# Multimodal Learning Reveals Plants’ Hidden Sensory Integration Logic

**DOI:** 10.1101/2025.07.25.666865

**Authors:** Kelly L. Vomo-Donfack, Rafael Jorge León Morcillo, Grégory Ginot, Verónica G. Doblas, Ian Morilla

## Abstract

Plants integrate complex environmental signals through interconnected molecular networks, but the fundamental rules governing this sensory integration remain unknown. Studying tomato roots interacting with fungal symbionts, we discover how microbial effectors systematically reprogram plant sensory systems by coordinating transcriptional, metabolic, and phenotypic responses. Our multimodal analysis not only confirmed prior experimental findings through purely computational means, but also revealed novel integration hubs where sensory pathways converge. This dual validation approach establishes iron homeostasis rewiring through citrate-mediated redox control. Next, targeted suppression of jasmonate defences. Thus, nuclear splicing isolation from metabolic noise. These findings establish a new paradigm for understanding plant-microbe communication, showing how symbionts exploit latent hubs where sensory pathways converge. The discovered integration logic provides both fundamental insights into plant perception and concrete targets for engineering stress-resilient crops.
