## Supplementary material for "Multimodal Learning Reveals Plants’ Hidden Sensory Integration Logic": Dataset S1

	Lycopersiconoside A	Esculeoside A	Tomatinine	α-Tomatine	Dehydrotomatine	Solamargine	ABA	JA-Ile	SA	Strigolactone	Malate	Citrate	Fumarate	Succinate	Glutamate	Proline	Phenylalanine	Tyramine	Genotype	Effector	Replicate
707_1	342.78	2668.29	71.88	1656.4176000000002	15490.440000000002	6498.6	13142.03	19390.65	80.46	53.91	85.18	2596.22	5460.08	5210.18	1156.2	44.93	1653.84	609.01	OE	707	1
707_2	503.47	4469.39	626.06	9784.767600000001	500.094	3616.78	95.88	3686.4	62.32	2602.42	343.27	4696.16	21.85	1914.67	687.76	120.22	441.39	46755.63	OE	707	2
707_3	536.36	748.92	9344.17	236.42280000000002	6899.3532	378.12	13319.12	266.63	47.37	99.32	126.42	174.89	122.11	7455.03	6190.76	6570.23	91.61	55.33	OE	707	3
707_4	108.65	1001.33	15688.29	900.4608000000001	1545.6096	359.28	7943.17	399.2	24751.31	283.35	382.07	84.72	295.44	317.06	2788.97	525.7	12.93	105.58	OE	707	4
749_1	103.4	1697.3	121.81	94302.30600000001	85523.85	920.05	4802.76	366.33	244.99	10100.78	910.1	1122.21	316.14	890458.21	821.34	107.61	188397.56	166.83	OE	749	1
749_2	1638.25	1401.29	2499.17	134123.94720000002	267.624	233.42	2356.38	154.95	8810.52	434.59	474.27	356.91	2721.23	15140.93	281.83	1047.37	77942.64	898.39	OE	749	2
749_3	11569.05	18297.51	1158.44	713.2860000000001	6889.6656	345.34	369.46	1093.38	4103.31	85.89	861.66	44.39	9733.57	37.82	1372.53	425.3	5311.72	1596.45	OE	749	3
749_4	3761.91	39.94	861.09	2275.5168000000003	12667.428	1886.55	52.76	12547.43	2699.12	7.98	50.23	56.64	368.47	626.44	300.18	84.82	1719.05	394.34	OE	749	4
781_1	5746.51	12478.91	235.6	2384.2836	393.822	671.04	236930.86620000002	2534.3388	304.33	1468.57	2341.96	507.69	138.98	32.49	162.12	239.06	269.19	621.89	OE	781	1
781_2	3273.12	20.17	4030.1	8781.047999999999	1262.7900000000002	8365.34	1613.0898	6855.345000000001	18787.96	53.73	6396.28	76.36	686.07	211.0	127.91	2597.02	99.11	721.49	OE	781	2
781_3	847.87	99.89	2249.95	454.0212	28833.732	10053.38	139.1796	3933.7641000000003	1568.81	13878.35	1678.65	9418.21	1533.07	3713.08	13406.73	310.38	1990.69	104.23	OE	781	3
781_4	79375.81	613.11	958.92	5103.453600000001	3895.1928000000003	483.52	1318.4577000000002	16541.954100000003	948.66	1783.76	2874.01	71.14	2063.4	874.91	707.54	209.98	1175.95	255.95	OE	781	4
GFP_1	2434.01	166.22	295.43	1784.52	229.75	634.04	689.34	156.18	378.61	13982.45	6484.7025	451.305	1711.88	4536.21	339.03	11743.03	3298.86	264.48	WT	GFP	1
GFP_2	2230.76	2303.93	4600.62	1758.27	150832.66	39.25	1490.63	1188.24	724.9	2190.25	1795.1175000000003	9357.164999999999	97941.81	3426.83	44.66	10215.59	2076.52	2515.1	WT	GFP	2
GFP_3	36.14	2367.13	247.84	1367.39	2963.62	1592.57	3390.04	4695.03	148.24	1347.99	46278.54	1771.065	1314.3	1323.69	1213.19	1797.28	2213.08	149.17	WT	GFP	3
GFP_4	988.59	21719.83	102.25	5.07	4634.0	705.69	23876.59	1802.01	4366.37	142.68	5881.2525000000005	4182.9974999999995	30.86	277.28	121.02	223.87	189.65	72.2	WT	GFP	4
