## Supplementary material for "Multimodal Learning Reveals Plants’ Hidden Sensory Integration Logic": Dataset S2

	Primary_root_length_cm	Lateral_root_count	Fractal_dimension	Root_hair_density_per_mm	Avg_root_hair_length_um	Root_swelling_index	Anthocyanin_accumulation_AU	Genotype	Effector	Replicate
707_1	13.4	66	1.322	82	441.0	1.79	17.0	OE	707	1
707_2	10.9	60	1.359	74	511.0	1.31	2.0	OE	707	2
707_3	12.4	60	1.382	71	437.0	1.12	16.0	OE	707	3
707_4	10.5	57	1.449	91	473.0	1.44	70.0	OE	707	4
749_1	14.0	39	1.397	69	368.2	1.75	7.0	OE	749	1
749_2	10.4	35	1.416	82	260.4	1.78	2.0	OE	749	2
749_3	12.7	56	1.411	83	313.6	1.27	2.0	OE	749	3
749_4	11.9	49	1.435	69	229.6	1.78	8.0	OE	749	4
781_1	13.6	43	1.411	90	598.0	1.48	4.0	OE	781	1
781_2	12.8	44	1.323	72	400.0	1.9	0.0	OE	781	2
781_3	13.4	45	1.387	99	418.0	1.44	9.0	OE	781	3
781_4	10.4	48	1.266	100	438.0	2.1	174.0	OE	781	4
GFP_1	12.4	39	1.33	62	427.0	1.02	22.0	WT	GFP	1
GFP_2	12.3	42	1.37	84	390.0	1.0	8.0	WT	GFP	2
GFP_3	13.4	41	1.311	87	371.0	1.05	3.0	WT	GFP	3
GFP_4	12.9	42	1.378	102	474.0	1.5	19.0	WT	GFP	4
